# Splicing regulation by RS2Z36 controls ovary patterning and fruit growth in tomato

**DOI:** 10.1101/2025.01.31.635986

**Authors:** Stavros Vraggalas, Remus R E Rosenkranz, Mario Keller, Yolanda Pérez-Pérez, Samia Bachiri, Kerstin J Zehl, Jessica Bold, Stefan Simm, Arindam Ghatak, Wolfram Weckwerth, Leila Afjehi-Sadat, Palak Chaturvedi, Pilar S Testillano, Michaela Müller-McNicoll, Kathi Zarnack, Sotirios Fragkostefanakis

## Abstract

Fruit growth is mediated by cell division and expansion. In tomato, the model for fleshy fruit development, both processes are tightly linked to changes in gene expression, including transcriptional regulation and RNA processing. While several transcription factors are implicated in fruit developmental programs, the role of splicing regulators remains largely unexplored. Expression profiling of splicing-related genes revealed expression patterns. The serine/arginine-rich splicing factor RS2Z36 is expressed in ovaries and during early fruit development. Loss-of-function mutations in RS2Z36 result in ovaries with altered patterning and in smaller, ellipsoid fruits. *rs2z36* mutants display elongated pericarp cells along the longitudinal axis of pre-anthesis ovaries, indicating that RS2Z36-dependent expansion patterns are established before anthesis. RNA-seq uncovered widespread alternative splicing of genes across diverse biological processes, while proteome analysis revealed altered protein abundance and peptides derived from novel splice variants. In addition, *rs2z36-1* pericarps show increased deposition of LM6-recognized arabinan and AGP epitopes. Together, these findings identify RS2Z36 as a regulator of ovary and fruit development and highlight a previously underappreciated role for splicing control in shaping early fruit morphology.
