## Supplemental Table 2 for "Splicing regulation by RS2Z36 controls ovary patterning and fruit growth in tomato"

### Sheet: Sheet2
Gene name	Category
Solyc01g008360	17S U2 snRNP specific proteins
Solyc02g078610	17S U2 snRNP specific proteins
Solyc02g081960	17S U2 snRNP specific proteins
Solyc03g006520	17S U2 snRNP specific proteins
Solyc03g083430	17S U2 snRNP specific proteins
Solyc03g117940	17S U2 snRNP specific proteins
Solyc03g118800	17S U2 snRNP specific proteins
Solyc04g005690	17S U2 snRNP specific proteins
Solyc04g008890	17S U2 snRNP specific proteins
Solyc04g010260	17S U2 snRNP specific proteins
Solyc06g082360	17S U2 snRNP specific proteins
Solyc08g069080	17S U2 snRNP specific proteins
Solyc09g008470	17S U2 snRNP specific proteins
Solyc10g081070	17S U2 snRNP specific proteins
Solyc12g010340	17S U2 snRNP specific proteins
Solyc01g110820	18S U11/U2 snRNP specific proteins
Solyc11g008290	18S U11/U2 snRNP specific proteins
Solyc11g008730	18S U11/U2 snRNP specific proteins
Solyc00g065630	35S U5 associated proteins
Solyc01g068480	35S U5 associated proteins
Solyc01g086990	35S U5 associated proteins
Solyc01g094480	35S U5 associated proteins
Solyc03g007560	35S U5 associated proteins
Solyc03g007850	35S U5 associated proteins
Solyc03g117630	35S U5 associated proteins
Solyc04g009950	35S U5 associated proteins
Solyc04g011440	35S U5 associated proteins
Solyc04g017710	35S U5 associated proteins
Solyc05g051070	35S U5 associated proteins
Solyc06g076020	35S U5 associated proteins
Solyc07g005820	35S U5 associated proteins
Solyc09g010630	35S U5 associated proteins
Solyc09g090660	35S U5 associated proteins
Solyc10g005800	35S U5 associated proteins
Solyc10g055640	35S U5 associated proteins
Solyc10g079190	35S U5 associated proteins
Solyc10g086410	35S U5 associated proteins
Solyc11g066060	35S U5 associated proteins
Solyc11g066100	35S U5 associated proteins
Solyc12g008370	35S U5 associated proteins
Solyc12g056080	35S U5 associated proteins
Solyc01g111170	Arabidopsis splicing-related proteins
Solyc06g072170	Arabidopsis splicing-related proteins
Solyc06g076970	Arabidopsis splicing-related proteins
Solyc09g009300	Arabidopsis splicing-related proteins
Solyc09g010190	Arabidopsis splicing-related proteins
Solyc10g054910	Arabidopsis splicing-related proteins
Solyc11g006070	Arabidopsis splicing-related proteins
Solyc11g067010	Arabidopsis splicing-related proteins
Solyc11g073280	EJC proteins
Solyc01g109660	hnRNP A/B
Solyc02g088790	hnRNP A/B
Solyc02g093340	hnRNP A/B
Solyc03g005680	hnRNP A/B
Solyc04g077520	hnRNP A/B
Solyc07g048030	hnRNP A/B
Solyc09g072790	hnRNP A/B
Solyc09g090520	hnRNP A/B
Solyc10g006050	hnRNP A/B
Solyc11g012470	hnRNP A/B
Solyc12g006180	hnRNP A/B
Solyc12g014600	hnRNP A/B
Solyc01g079330	other splicing factors
Solyc03g115390	other splicing factors
Solyc07g017640	other splicing factors
Solyc09g092250	other splicing factors
Solyc12g098700	other splicing factors
Solyc01g104560	Proteins specific for B∆U1
Solyc01g108430	Proteins specific for B∆U1
Solyc03g093260	Proteins specific for B∆U1
Solyc03g093680	Proteins specific for B∆U1
Solyc04g014460	Proteins specific for B∆U1
Solyc04g049120	Proteins specific for B∆U1
Solyc04g078320	Proteins specific for B∆U1
Solyc05g009540	Proteins specific for B∆U1
Solyc05g014420	Proteins specific for B∆U1
Solyc05g014460	Proteins specific for B∆U1
Solyc06g065470	Proteins specific for B∆U1
Solyc06g083870	Proteins specific for B∆U1
Solyc08g061000	Proteins specific for B∆U1
Solyc09g030390	Proteins specific for B∆U1
Solyc10g086400	Proteins specific for B∆U1
Solyc11g005110	Proteins specific for B∆U1
Solyc11g011130	Proteins specific for B∆U1
Solyc11g033280	Proteins specific for B∆U1
Solyc12g049100	Proteins specific for B∆U1
Solyc12g088540	Proteins specific for B∆U1
Solyc12g088570	Proteins specific for B∆U1
Solyc12g088620	Proteins specific for B∆U1
Solyc12g088630	Proteins specific for B∆U1
Solyc01g110990	Second step splicing factors
Solyc02g078970	Second step splicing factors
Solyc04g009360	Second step splicing factors
Solyc05g015040	Second step splicing factors
Solyc07g039550	Second step splicing factors
Solyc07g052050	Second step splicing factors
Solyc07g052190	Second step splicing factors
Solyc09g008120	Second step splicing factors
Solyc09g065280	Second step splicing factors
Solyc01g094540	Sm core proteins
Solyc01g099740	Sm core proteins
Solyc02g062240	Sm core proteins
Solyc02g084020	Sm core proteins
Solyc03g033600	Sm core proteins
Solyc03g098470	Sm core proteins
Solyc03g122260	Sm core proteins
Solyc05g049950	Sm core proteins
Solyc05g055260	Sm core proteins
Solyc06g062980	Sm core proteins
Solyc06g072280	Sm core proteins
Solyc06g073700	Sm core proteins
Solyc06g084310	Sm core proteins
Solyc06g084350	Sm core proteins
Solyc09g009640	Sm core proteins
Solyc09g064660	Sm core proteins
Solyc09g065940	Sm core proteins
Solyc09g072970	Sm core proteins
Solyc09g075130	Sm core proteins
Solyc09g091500	Sm core proteins
Solyc10g081370	Sm core proteins
Solyc11g005370	Sm core proteins
Solyc11g006820	Sm core proteins
Solyc06g083890	splicing-related proteins
Solyc09g072570	splicing-related proteins
Solyc10g076910	splicing-related proteins
Solyc12g089010	splicing-related proteins
Solyc00g007100	SR protein kinase
Solyc02g082550	SR protein kinase
Solyc03g112050	SR protein kinase
Solyc05g013770	SR protein kinase
Solyc06g074700	SR protein kinase
Solyc09g008790	SR protein kinase
Solyc10g085720	SR protein kinase
Solyc11g066650	SR protein kinase
Solyc01g005820	SR proteins
Solyc01g080660	SR proteins
Solyc01g091750	SR proteins
Solyc01g096180	SR proteins
Solyc01g099810	SR proteins
Solyc01g105140	SR proteins
Solyc03g026240	SR proteins
Solyc03g082380	SR proteins
Solyc04g074040	SR proteins
Solyc05g054920	SR proteins
Solyc06g009060	SR proteins
Solyc06g076670	SR proteins
Solyc08g006435	SR proteins
Solyc08g069120	SR proteins
Solyc09g005980	SR proteins
Solyc09g075090	SR proteins
Solyc10g005590	SR proteins
Solyc10g009330	SR proteins
Solyc11g072340	SR proteins
Solyc02g085420	U1 snRNP specific proteins
Solyc03g093160	U1 snRNP specific proteins
Solyc05g056280	U1 snRNP specific proteins
Solyc06g008860	U1 snRNP specific proteins
Solyc07g022760	U1 snRNP specific proteins
Solyc09g064590	U1 snRNP specific proteins
Solyc09g075200	U1 snRNP specific proteins
Solyc09g098390	U1 snRNP specific proteins
Solyc11g044340	U1 snRNP specific proteins
Solyc01g079250	U2 associated proteins
Solyc01g103020	U2 associated proteins
Solyc02g069790	U2 associated proteins
Solyc03g025280	U2 associated proteins
Solyc02g062920	U2AF
Solyc02g085570	U2AF
Solyc10g083640	U2AF
Solyc11g066830	U2AF
Solyc12g008750	U2AF
Solyc01g094300	U4/U6 snRNP specific proteins
Solyc01g096520	U4/U6 snRNP specific proteins
Solyc01g100330	U4/U6 snRNP specific proteins
Solyc04g014680	U4/U6 snRNP specific proteins
Solyc04g016510	U4/U6 snRNP specific proteins
Solyc05g054880	U4/U6 snRNP specific proteins
Solyc06g036580	U4/U6 snRNP specific proteins
Solyc07g064070	U4/U6 snRNP specific proteins
Solyc08g078430	U4/U6 snRNP specific proteins
Solyc09g011420	U4/U6 snRNP specific proteins
Solyc09g092080	U4/U6 snRNP specific proteins
Solyc11g008470	U4/U6 snRNP specific proteins
Solyc11g012040	U4/U6 snRNP specific proteins
Solyc02g014870	U5 snRNP specific proteins
Solyc02g068190	U5 snRNP specific proteins
Solyc02g081290	U5 snRNP specific proteins
Solyc02g086580	U5 snRNP specific proteins
Solyc03g059100	U5 snRNP specific proteins
Solyc04g009230	U5 snRNP specific proteins
Solyc06g069480	U5 snRNP specific proteins
Solyc06g071620	U5 snRNP specific proteins
Solyc06g082100	U5 snRNP specific proteins
Solyc07g007210	U5 snRNP specific proteins
Solyc07g008880	U5 snRNP specific proteins
Solyc07g054200	U5 snRNP specific proteins
Solyc08g062910	U5 snRNP specific proteins
Solyc08g062920	U5 snRNP specific proteins
Solyc11g071770	U5 snRNP specific proteins
