## Supplemental Table 5 for "Splicing regulation by RS2Z36 controls ovary patterning and fruit growth in tomato"

### Sheet: Sheet1
DAS Gene ID	MAPMAN category		DEG Gene ID	MAPMAN category
solyc05g032680	amino acid metabolism.degradation.aromatic aa.tryptophan		solyc03g034170	PS
solyc04g049360	amino acid metabolism.synthesis.aromatic aa.tryptophan.anthranilate synthase		solyc10g083290	major CHO metabolism.degradation.sucrose.invertases.cell wall
solyc05g012200	amino acid metabolism.synthesis.aspartate family.asparagine.asparagine synthetase		solyc08g077530	major CHO metabolism.degradation.starch.starch cleavage.beta amylase
solyc02g071890	amino acid metabolism.synthesis.histidine.histidinol dehydrogenase		solyc07g006500	minor CHO metabolism.trehalose.potential TPS/TPP
solyc04g016550	C1-metabolism.tetrahydrofolate synthase		solyc06g062430	minor CHO metabolism.myo-inositol.myo inositol oxygenases
solyc09g075460	cell wall.degradation.pectate lyases and polygalacturonases		solyc12g008650	minor CHO metabolism.myo-inositol.myo inositol oxygenases
solyc10g086480	cell wall.pectin*esterases.acetyl esterase		solyc05g050120	TCA / org. transformation.other organic acid transformaitons.malic
solyc04g058070	cell wall.precursor synthesis.NDP sugar pyrophosphorylase.multiple NDP-Sugars		solyc03g114890	cell wall.cellulose synthesis.COBRA
solyc10g078330	cell.cycle		solyc01g106980	cell wall.degradation.mannan-xylose-arabinose-fucose
solyc05g013490	cell.cycle		solyc01g081060	cell wall.modification
solyc12g013580	cell.cycle.peptidylprolyl isomerase		solyc01g091050	cell wall.pectin*esterases.PME
solyc02g024000	cell.organisation		solyc04g072020	lipid metabolism.Phospholipid synthesis.choline kinase
solyc02g091780	cell.organisation		solyc02g077430	lipid metabolism.lipid degradation.lipases.triacylglycerol lipase
solyc01g095210	cell.vesicle transport		solyc06g007180	amino acid metabolism.synthesis.aspartate family.asparagine
solyc04g045560	development.squamosa promoter binding like (SPL)		solyc10g005320	amino acid metabolism.synthesis.aromatic aa.tryptophan.tryptophan synthase
solyc12g049510	development.unspecified		solyc08g006740	amino acid metabolism.degradation.histidine
solyc01g094950	development.unspecified		solyc08g006750	amino acid metabolism.degradation.histidine
solyc03g019650	development.unspecified		solyc03g080100	metal handling.binding, chelation and storage
solyc05g053130	development.unspecified		solyc05g052670	secondary metabolism.phenylpropanoids
solyc03g080090	development.unspecified		solyc11g011340	secondary metabolism.phenylpropanoids.lignin biosynthesis.CAD
solyc11g005920	development.unspecified		solyc03g065250	secondary metabolism.wax
solyc01g008520	DNA.repair		solyc10g076670	secondary metabolism.flavonoids.anthocyanins
solyc05g018810	DNA.synthesis/chromatin structure		solyc06g061280	secondary metabolism.flavonoids.dihydroflavonols
solyc03g120200	DNA.synthesis/chromatin structure		solyc04g054690	secondary metabolism.simple phenols
solyc08g075010	DNA.synthesis/chromatin structure		solyc04g008960	hormone metabolism.abscisic acid.induced-regulated-responsive-activated
solyc01g006970	DNA.synthesis/chromatin structure		solyc04g008950	hormone metabolism.abscisic acid.induced-regulated-responsive-activated
solyc01g060200	DNA.unspecified		solyc04g008970	hormone metabolism.abscisic acid.induced-regulated-responsive-activated
solyc04g076830	glycolysis.cytosolic branch.phosphoglycerate mutase		solyc11g011580	hormone metabolism.abscisic acid.induced-regulated-responsive-activated
solyc01g010930	hormone metabolism.auxin.induced-regulated-responsive-activated		solyc10g018340	hormone metabolism.auxin.induced-regulated-responsive-activated
solyc01g110970	hormone metabolism.auxin.induced-regulated-responsive-activated		solyc02g078500	hormone metabolism.auxin.induced-regulated-responsive-activated
solyc11g032130	hormone metabolism.jasmonate.synthesis-degradation.12-Oxo-PDA-reductase		solyc12g013700	hormone metabolism.auxin.induced-regulated-responsive-activated
solyc01g094340	lipid metabolism.FA synthesis and FA elongation.Acetyl CoA Carboxylation.heteromeric Complex.alpha Carboxyltransferase		solyc03g006490	hormone metabolism.auxin.induced-regulated-responsive-activated
solyc06g048920	lipid metabolism.glyceral metabolism.Glycerol-3-phosphate dehydrogenase (NAD+)		solyc01g107390	hormone metabolism.auxin.induced-regulated-responsive-activated
solyc04g007260	lipid metabolism.lipid degradation.beta-oxidation.acyl-CoA thioesterase		solyc07g042490	hormone metabolism.auxin.induced-regulated-responsive-activated
solyc03g071720	lipid metabolism.Phospholipid synthesis.phosphatidate cytidylyltransferase		solyc04g009860	hormone metabolism.ethylene.synthesis-degradation
solyc07g052690	major CHO metabolism.degradation.starch.starch cleavage		solyc07g056670	hormone metabolism.ethylene.synthesis-degradation
solyc01g058020	major CHO metabolism.degradation.sucrose.invertases.neutral		solyc07g061730	hormone metabolism.ethylene.synthesis-degradation
solyc05g013720	minor CHO metabolism.galactose.alpha-galactosidases		solyc10g085190	hormone metabolism.ethylene.synthesis-degradation
solyc01g095470	minor CHO metabolism.others		solyc04g009850	hormone metabolism.ethylene.synthesis-degradation
solyc10g083790	misc.cytochrome P450		solyc07g049530	hormone metabolism.ethylene.synthesis-degradation
solyc03g043950	misc.GCN5-related N-acetyltransferase		solyc09g010020	hormone metabolism.ethylene.synthesis-degradation
solyc10g079490	misc.UDP glucosyl and glucoronyl transferases		solyc07g026650	hormone metabolism.ethylene.synthesis-degradation
solyc02g085860	misc.UDP glucosyl and glucoronyl transferases		solyc10g076670	hormone metabolism.ethylene.synthesis-degradation
solyc06g076470	not assigned.unknown		solyc07g049550	hormone metabolism.ethylene.synthesis-degradation
solyc06g076250	not assigned.unknown		solyc01g095080	hormone metabolism.ethylene.synthesis-degradation.1-aminocyclopropane-1-carboxylate synthase
solyc11g010110	not assigned.unknown		solyc10g006130	hormone metabolism.ethylene.signal transduction
solyc09g008190	not assigned.unknown		solyc09g089930	hormone metabolism.ethylene.signal transduction
solyc07g052040	not assigned.unknown		solyc08g029000	hormone metabolism.jasmonate.synthesis-degradation.lipoxygenase
solyc12g099020	not assigned.unknown		solyc09g075870	hormone metabolism.jasmonate.synthesis-degradation.lipoxygenase
solyc01g006960	not assigned.unknown		solyc10g017980	stress.biotic
solyc11g032120	not assigned.unknown		solyc04g081560	stress.biotic
solyc12g049440	not assigned.unknown		solyc09g092310	stress.biotic
solyc11g042460	not assigned.unknown		solyc04g064880	stress.biotic
solyc08g066580	not assigned.unknown		solyc05g050130	stress.biotic
solyc06g051380	not assigned.unknown		solyc08g080640	stress.biotic
solyc05g015210	not assigned.unknown		solyc04g064870	stress.biotic
solyc03g112300	not assigned.unknown		solyc12g056360	stress.biotic
solyc11g045160	not assigned.unknown		solyc04g072000	stress.biotic
solyc02g090060	not assigned.unknown		solyc01g099620	stress.biotic.respiratory burst
solyc02g093390	not assigned.unknown		solyc01g008800	stress.biotic.PR-proteins
solyc06g075310	not assigned.unknown		solyc09g092260	stress.abiotic.heat
solyc08g006610	not assigned.unknown		solyc09g075670	Biodegradation of Xenobiotics
solyc03g120490	not assigned.unknown		solyc04g016190	misc.UDP glucosyl and glucoronyl transferases
solyc05g050800	not assigned.unknown		solyc01g107820	misc.UDP glucosyl and glucoronyl transferases
solyc10g009400	not assigned.unknown		solyc12g057060	misc.UDP glucosyl and glucoronyl transferases
solyc07g039190	not assigned.unknown		solyc01g107780	misc.UDP glucosyl and glucoronyl transferases
solyc12g056520	not assigned.unknown		solyc01g106980	misc.beta 1,3 glucan hydrolases
solyc01g107030	not assigned.unknown		solyc01g101120	misc.beta 1,3 glucan hydrolases
solyc01g098520	not assigned.unknown		solyc10g079860	misc.beta 1,3 glucan hydrolases.glucan endo-1,3-beta-glucosidase
solyc07g005790	not assigned.unknown		solyc12g013690	misc.oxidases - copper, flavone etc.
solyc02g093550	not assigned.unknown		solyc12g094460	misc.oxidases - copper, flavone etc.
solyc01g102650	not assigned.unknown		solyc06g083480	misc.nitrilases, *nitrile lyases, berberine bridge enzymes, reticuline oxidases, troponine reductases
solyc05g012940	not assigned.unknown		solyc04g054950	misc.nitrilases, *nitrile lyases, berberine bridge enzymes, reticuline oxidases, troponine reductases
solyc02g087480	not assigned.unknown		solyc02g065280	misc.nitrilases, *nitrile lyases, berberine bridge enzymes, reticuline oxidases, troponine reductases
solyc12g088450	not assigned.unknown		solyc09g011600	misc.glutathione S transferases
solyc10g008470	not assigned.unknown		solyc09g011550	misc.glutathione S transferases
solyc02g089890	not assigned.unknown		solyc07g014670	misc.cytochrome P450
solyc05g043350	not assigned.unknown		solyc03g111300	misc.cytochrome P450
solyc04g026220	not assigned.unknown		solyc04g050620	misc.cytochrome P450
solyc05g055360	not assigned.unknown		solyc10g083400	misc.cytochrome P450
solyc01g104890	not assigned.unknown		solyc10g083690	misc.cytochrome P450
solyc01g108220	not assigned.unknown		solyc04g083140	misc.cytochrome P450
solyc03g116250	not assigned.unknown		solyc06g074420	misc.cytochrome P450
solyc02g044020	not assigned.unknown		solyc04g078290	misc.cytochrome P450
solyc02g088450	not assigned.unknown		solyc03g111290	misc.cytochrome P450
solyc01g098540	not assigned.unknown		solyc02g084930	misc.cytochrome P450
solyc04g016290	not assigned.unknown		solyc10g078890	misc.peroxidases
solyc11g031970	not assigned.unknown		solyc02g079510	misc.peroxidases
solyc07g008670	not assigned.unknown		solyc02g092580	misc.peroxidases
solyc07g008450	not assigned.unknown		solyc07g017880	misc.peroxidases
solyc08g063070	not assigned.unknown		solyc02g090450	misc.peroxidases
solyc06g084590	not assigned.unknown		solyc07g062490	misc.myrosinases-lectin-jacalin
solyc06g065460	not assigned.unknown		solyc06g034370	misc.invertase/pectin methylesterase inhibitor family protein
solyc09g047900	not assigned.unknown		solyc12g009270	misc.invertase/pectin methylesterase inhibitor family protein
solyc06g050880	not assigned.unknown		solyc12g056600	misc.short chain dehydrogenase/reductase (SDR)
solyc03g006380	not assigned.unknown		solyc12g096960	RNA.processing.ribonucleases
solyc07g062410	not assigned.unknown		solyc09g091000	RNA.processing.ribonucleases
solyc04g081730	not assigned.unknown		solyc09g090970	RNA.processing.ribonucleases
solyc02g088480	not assigned.unknown		solyc05g007950	RNA.processing.ribonucleases
solyc11g007340	not assigned.unknown		solyc04g007000	RNA.regulation of transcription.AP2/EREBP, APETALA2/Ethylene-responsive element binding protein family
solyc02g067480	not assigned.unknown		solyc06g068570	RNA.regulation of transcription.AP2/EREBP, APETALA2/Ethylene-responsive element binding protein family
solyc03g063720	not assigned.unknown		solyc04g071770	RNA.regulation of transcription.AP2/EREBP, APETALA2/Ethylene-responsive element binding protein family
solyc06g069350	not assigned.unknown		solyc05g009310	RNA.regulation of transcription.C2C2(Zn) CO-like, Constans-like zinc finger family
solyc01g081480	not assigned.unknown		solyc03g121400	RNA.regulation of transcription.C2C2(Zn) DOF zinc finger family
solyc08g042140	not assigned.unknown		solyc07g065500	RNA.regulation of transcription.CCAAT box binding factor family, HAP3
solyc11g010350	not assigned.unknown		solyc12g087830	RNA.regulation of transcription.MADS box transcription factor family
solyc10g055770	not assigned.unknown		solyc07g053230	RNA.regulation of transcription.MYB domain transcription factor family
solyc12g098360	not assigned.unknown		solyc08g008280	RNA.regulation of transcription.WRKY domain transcription factor family
solyc02g079250	nucleotide metabolism.degradation		solyc08g082110	RNA.regulation of transcription.WRKY domain transcription factor family
solyc12g013560	nucleotide metabolism.degradation		solyc05g015850	RNA.regulation of transcription.WRKY domain transcription factor family
solyc04g056540	nucleotide metabolism.deoxynucleotide metabolism.cytosine deaminase		solyc02g071130	RNA.regulation of transcription.WRKY domain transcription factor family
solyc12g010380	nucleotide metabolism.phosphotransfer and pyrophosphatases.adenylate kinase		solyc10g009550	RNA.regulation of transcription.WRKY domain transcription factor family
solyc03g062830	nucleotide metabolism.salvage.NUDIX hydrolases		solyc04g072460	RNA.regulation of transcription.bZIP transcription factor family
solyc03g007240	polyamine metabolism.synthesis.spermidine synthase		solyc06g066020	RNA.regulation of transcription.Aux/IAA family
solyc06g073230	protein.aa activation		solyc04g079760	protein.synthesis.ribosomal protein.unknown.unknown
solyc07g042750	protein.aa activation.pseudouridylate synthase		solyc07g017530	protein.targeting.secretory pathway.golgi
solyc04g050490	protein.degradation		solyc02g063250	protein.postranslational modification
solyc02g068380	protein.degradation		solyc01g111880	protein.postranslational modification
solyc02g077900	protein.degradation		solyc06g007440	protein.postranslational modification
solyc12g035500	protein.degradation		solyc06g005170	protein.postranslational modification
solyc06g069190	protein.degradation.aspartate protease		solyc02g089900	protein.postranslational modification.kinase.receptor like cytoplasmatic kinase VII
solyc10g006270	protein.degradation.autophagy		solyc08g079870	protein.degradation.subtilases
solyc04g082340	protein.degradation.metalloprotease		solyc08g079890	protein.degradation.subtilases
solyc01g107940	protein.degradation.ubiquitin.E3.RING		solyc03g006210	protein.degradation.cysteine protease
solyc05g053870	protein.degradation.ubiquitin.E3.RING		solyc02g077040	protein.degradation.cysteine protease
solyc03g119760	protein.degradation.ubiquitin.E3.RING		solyc07g041920	protein.degradation.cysteine protease
solyc01g010880	protein.degradation.ubiquitin.E3.RING		solyc01g080020	protein.degradation.aspartate protease
solyc05g005210	protein.degradation.ubiquitin.E3.RING		solyc01g108490	protein.degradation.serine protease
solyc06g072790	protein.degradation.ubiquitin.E3.RING		solyc03g026080	protein.degradation.serine protease
solyc08g067960	protein.degradation.ubiquitin.E3.RING		solyc03g117860	protein.degradation.ubiquitin.E3.RING
solyc10g005480	protein.degradation.ubiquitin.E3.SCF.FBOX		solyc04g007500	protein.degradation.ubiquitin.E3.RING
solyc10g005870	protein.folding		solyc12g055710	protein.degradation.ubiquitin.E3.RING
solyc03g083420	protein.postranslational modification		solyc06g005000	protein.degradation.ubiquitin.E3.RING
solyc04g012170	protein.postranslational modification		solyc01g107290	protein.degradation.ubiquitin.E3.RING
solyc05g008790	protein.postranslational modification		solyc01g105620	protein.degradation.ubiquitin.E3.RING
solyc09g018490	protein.postranslational modification		solyc10g008400	protein.degradation.ubiquitin.E3.RING
solyc06g053620	protein.postranslational modification		solyc03g025670	signalling.in sugar and nutrient physiology
solyc03g118570	protein.postranslational modification		solyc06g063210	signalling.in sugar and nutrient physiology
solyc08g079490	protein.synthesis.release		solyc01g067020	signalling.receptor kinases.leucine rich repeat III
solyc07g017530	protein.targeting.secretory pathway.golgi		solyc11g011180	signalling.receptor kinases.leucine rich repeat XI
solyc09g008130	PS.calvin cycle.phosphoglycerate kinase		solyc09g014480	signalling.receptor kinases.leucine rich repeat XI
solyc01g081460	PS.calvin cycle.phosphoglycerate kinase		solyc06g008270	signalling.receptor kinases.leucine rich repeat XI
solyc02g081920	PS.calvin cycle.rubisco interacting		solyc07g008590	signalling.receptor kinases.leucine rich repeat XI
solyc05g013160	PS.calvin cycle.rubisco interacting		solyc12g008500	signalling.receptor kinases.leucine rich repeat XI
solyc01g102490	PS.lightreaction.other electron carrier (ox/red).ferredoxin reductase		solyc03g096190	signalling.receptor kinases.leucine rich repeat XI
solyc06g065490	PS.lightreaction.photosystem II.PSII polypeptide subunits		solyc04g074000	signalling.receptor kinases.leucine rich repeat XI
solyc10g007600	PS.photorespiration.glycolate oxydase		solyc12g009520	signalling.receptor kinases.leucine rich repeat XI
solyc11g018550	redox.ascorbate and glutathione.ascorbate		solyc03g111800	signalling.receptor kinases.leucine rich repeat XI
solyc04g082970	redox.glutaredoxins		solyc06g060690	signalling.receptor kinases.DUF 26
solyc04g016010	redox.thioredoxin		solyc03g111800	signalling.receptor kinases.DUF 26
solyc06g069720	redox.thioredoxin		solyc10g006660	signalling.calcium
solyc11g008540	RNA.processing.degradation dicer		solyc04g048900	signalling.calcium
solyc03g113140	RNA.processing.ribonucleases		solyc03g113980	signalling.calcium
solyc02g083140	RNA.processing.ribonucleases		solyc07g053050	signalling.calcium
solyc09g015930	RNA.processing.RNA helicase		solyc10g006700	signalling.calcium
solyc12g044860	RNA.processing.RNA helicase		solyc01g091700	cell.organisation
solyc01g095740	RNA.processing.RNA helicase		solyc01g097520	cell.organisation
solyc03g082380	RNA.processing.splicing		solyc10g017960	cell.organisation
solyc01g099810	RNA.processing.splicing		solyc07g066330	development.unspecified
solyc03g044300	RNA.regulation of transcription.AP2/EREBP, APETALA2/Ethylene-responsive element binding protein family		solyc05g007770	development.unspecified
solyc09g059510	RNA.regulation of transcription.AP2/EREBP, APETALA2/Ethylene-responsive element binding protein family		solyc10g007800	development.unspecified
solyc09g007260	RNA.regulation of transcription.AP2/EREBP, APETALA2/Ethylene-responsive element binding protein family		solyc07g006280	development.unspecified
solyc12g006350	RNA.regulation of transcription.ARF, Auxin Response Factor family		solyc08g077110	development.unspecified
solyc08g008380	RNA.regulation of transcription.ARF, Auxin Response Factor family		solyc02g079220	transport.sugars
solyc12g099340	RNA.regulation of transcription.AtSR Transcription Factor family		solyc09g075820	transport.sugars
solyc12g006240	RNA.regulation of transcription.C2C2(Zn) CO-like, Constans-like zinc finger family		solyc03g013160	transport.amino acids
solyc08g036640	RNA.regulation of transcription.C2C2(Zn) CO-like, Constans-like zinc finger family		solyc10g076480	transport.ammonium
solyc04g050150	RNA.regulation of transcription.Chromatin Remodeling Factors		solyc03g097840	transport.metabolite transporters at the mitochondrial membrane
solyc03g117960	RNA.regulation of transcription.FHA transcription factor		solyc08g077370	transport.nucleotides
solyc07g032510	RNA.regulation of transcription.FHA transcription factor		solyc06g050710	transport.metal
solyc06g008490	RNA.regulation of transcription.JUMONJI family		solyc03g007870	transport.metal
solyc11g073120	RNA.regulation of transcription.MYB domain transcription factor family		solyc10g084000	transport.metal
solyc04g079340	RNA.regulation of transcription.NAC domain transcription factor family		solyc01g103030	transport.peptides and oligopeptides
solyc01g079390	RNA.regulation of transcription.Polycomb Group (PcG)		solyc05g053860	transport.unspecified cations
solyc08g067790	RNA.regulation of transcription.putative transcription regulator		solyc05g053600	transport.ABC transporters and multidrug resistance systems
solyc01g007060	RNA.regulation of transcription.putative transcription regulator		solyc03g082370	not assigned.unknown
solyc05g054420	RNA.regulation of transcription.putative transcription regulator		solyc03g006620	not assigned.unknown
solyc09g005660	RNA.regulation of transcription.putative transcription regulator		solyc06g009810	not assigned.unknown
solyc01g087420	RNA.regulation of transcription.putative transcription regulator		solyc03g121090	not assigned.unknown
solyc01g087390	RNA.regulation of transcription.putative transcription regulator		solyc04g074890	not assigned.unknown
solyc04g045560	RNA.regulation of transcription.SBP,Squamosa promoter binding protein family		solyc02g090720	not assigned.unknown
solyc01g006880	RNA.regulation of transcription.SET-domain transcriptional regulator family		solyc12g056960	not assigned.unknown
solyc07g062050	RNA.regulation of transcription.unclassified		solyc10g008670	not assigned.unknown
solyc03g044380	RNA.regulation of transcription.unclassified		solyc04g082960	not assigned.unknown
solyc05g012550	RNA.regulation of transcription.unclassified		solyc07g056200	not assigned.unknown
solyc02g089930	RNA.regulation of transcription.unclassified		solyc08g062680	not assigned.unknown
solyc09g074360	RNA.RNA binding		solyc01g109090	not assigned.unknown
solyc11g044470	RNA.RNA binding		solyc03g034330	not assigned.unknown
solyc07g063240	RNA.transcription		solyc12g056480	not assigned.unknown
solyc02g081330	secondary metabolism.isoprenoids.carotenoids.phytoene synthase		solyc02g066990	not assigned.unknown
solyc08g023470	secondary metabolism.isoprenoids.non-mevalonate pathway.geranylgeranyl pyrophosphate synthase		solyc10g086570	not assigned.unknown
solyc01g088430	secondary metabolism.wax		solyc08g077020	not assigned.unknown
solyc02g079040	signalling.calcium		solyc05g024230	not assigned.unknown
solyc06g053530	signalling.calcium		solyc05g008220	not assigned.unknown
solyc10g081170	signalling.calcium		solyc08g078890	not assigned.unknown
solyc10g050060	signalling.calcium		solyc02g072210	not assigned.unknown
solyc02g071880	signalling.receptor kinases.DUF 26		solyc05g052550	not assigned.unknown
solyc12g088230	stress.abiotic.drought/salt		solyc04g080540	not assigned.unknown
solyc05g013280	stress.biotic		solyc03g043740	not assigned.unknown
solyc12g097000	stress.biotic.PR-proteins		solyc07g022910	not assigned.unknown
solyc08g015870	stress.biotic.signalling.MLO-like		solyc01g100440	not assigned.unknown
solyc04g049090	stress.biotic.signalling.MLO-like		solyc04g007250	not assigned.unknown
solyc03g120990	TCA / org. transformation.other organic acid transformaitons.malic		solyc03g112090	not assigned.unknown
solyc12g005080	TCA / org. transformation.TCA.2-oxoglutarate dehydrogenase		solyc07g008930	not assigned.unknown
solyc12g005080	TCA / org. transformation.TCA.pyruvate DH.E2		solyc07g045530	not assigned.unknown
solyc03g113060	transport.ABC transporters and multidrug resistance systems		solyc10g085420	not assigned.unknown
solyc09g055350	transport.ABC transporters and multidrug resistance systems		solyc02g078150	not assigned.unknown
solyc06g074960	transport.ABC transporters and multidrug resistance systems		solyc02g031990	not assigned.unknown
solyc11g007070	transport.metabolite transporters at the mitochondrial membrane		solyc01g005470	not assigned.unknown
solyc06g050710	transport.metal		solyc05g052560	not assigned.unknown
solyc06g054120	transport.misc		solyc04g007580	not assigned.unknown
solyc11g073190	transport.NDP-sugars at the ER		solyc02g092110	not assigned.unknown
solyc12g044920	transport.p- and v-ATPases		solyc05g018050	not assigned.unknown
solyc05g026380	transport.potassium		solyc05g005260	not assigned.unknown
solyc08g016500	transport.potassium		solyc03g020050	not assigned.unknown
solyc09g075800	transport.unspecified anions		solyc11g010670	not assigned.unknown
solyc07g007690	transport.unspecified anions		solyc05g008210	not assigned.unknown
solyc11g069830	transport.unspecified anions.arsenite-transporting ATPase		solyc04g054340	not assigned.unknown
			solyc03g114100	not assigned.unknown
			solyc08g016150	not assigned.unknown
			solyc01g095240	not assigned.unknown
			solyc06g008620	not assigned.unknown
			solyc03g020060	not assigned.unknown
			solyc01g096420	not assigned.unknown
			solyc09g083060	not assigned.unknown
			solyc07g032230	not assigned.unknown
			solyc06g075690	not assigned.unknown
			solyc08g074650	not assigned.unknown
