## Supplemental Table 7 for "Splicing regulation by RS2Z36 controls ovary patterning and fruit growth in tomato"

### Sheet: Sheet1
Solyc ID	Description	Ref transcript	Peptide	WT rep1	WT rep2	WTrep3	rs2z36.1 rep1	rs2z36.1 rep2	rs2z36-1.rep3	T-test	Higher abundance
Solyc04g009030.3	Glyceraldehyde-3-phosphate dehydrogenase (AHRD V3.3 *** A0A0A8IBT8_NICBE)	ORF24_TCONS_00138975	VKVIAWYDNEWGYSQRVVDLADIVANQWK	0	0	0	0.00269602	0.00147137	0.00134411	0.0130262	rs2z36.1
Solyc06g069080.3	Tetratricopeptide repeat (AHRD V3.3 *** A0A200Q6C1_9MAGN)	ORF102_TCONS_00170534	MDPKERNNTEYKLETFSAVYRKLSGKDVVFEYPITEA	0.00288218	0.00181202	0.00304865	0.00105655	0.00115324	0.00105349	0.0184578	WT
Solyc06g150133.1	Cysteine proteinase inhibitor (AHRD V3.3 *-* A0A2G2ZD82_CAPAN)	ORF21_TCONS_00190323	DDSVKTGDIVDVPDPNIPPLQDLARFAVQDYNKAQ	0.00203125	0.00191556	0.00107429	0.00335076	0.00365741	0.00334108	0.00509519	rs2z36.1
Solyc12g010020.3	Leucine aminopeptidase A1	ORF24_TCONS_00315347	DDLAREVVEAAEASGEKLWRMPMEESYWESMKSGVADMINTGPGNGGAITGALFLKQVLIPSSLYD	0.00269295	0.00253957	0.00227879	0.00651537	0.00646512	0.00590595	7.88561e-05	rs2z36.1
Solyc09g011080.3	Ribulose bisphosphate carboxylase/oxygenase activase, chloroplastic (AHRD V3.3 *** A0A2G2VP29_CAPBA)	ORF6_TCONS_00250336	EKLLNSRDGPPTFEQPKMTIDKLLEYGNMLVQEQENVKRVQLADKYLKEAALGDANADSINNGSFFAS	0.000522749	0.000492975	0.00110588	0	0	0	0.0239182	WT
Solyc06g067920.3	Cytochrome c1 (AHRD V3.3 *** A0A200Q1S0_9MAGN)	ORF15_TCONS_00178292	KAMAAEIEVVDGPNDEGEMFTRPGKLSDRFPQPYANEAAARLVIMVKTMFLLF	0.000670697	0.000632496	0.000709434	0	0	0	7.15547e-06	WT
Solyc01g111760.4	Vacuolar ATP synthase subunit B (AHRD V3.3 *** A0A2P6TTB9_CHLSO)	ORF20_TCONS_00034992	QVFEGTSGIDNKYTTVQFTGEVLKTPVSLDMLGRIFNGSGKPIDNGPPILPEAYRDISGKH	0.000582736	0.000549546	0.000616394	0.00128171	0.00209851	0.00127801	0.0239013	rs2z36.1
Solyc04g011500.3	Actin (AHRD V3.3 *** A0A1U8GLU9_CAPAN)	ORF8_TCONS_00130561	YPIEHGIVSNWDDMEKIWHHTFYNELRVAPEEHPVLLTEAPLNPKANRKR	0.000710938	0.00134089	0.000752	0	0	0	0.0100841	WT
Solyc02g091490.4	fructokinase 3	ORF16_TCONS_00055469	KSAHIAAAKAAKDAGVILSYDPNLRLPLWPSAESAREGILSIWNTADIIKLLVINR	0	0	0	0.000698076	0.00076196	0.000696059	4.90093e-06	rs2z36.1
Solyc03g115990.3	Malate dehydrogenase (AHRD V3.3 *** O48906_MEDSA)	ORF25_TCONS_00085030	ISELPFFASRIKIGKNGVEALISSDLQGLSEYEQKALDALKPELKSSIEKGTGFVQKEPVAA	0.000573337	0.00108136	0.000606452	0	0	0	0.0100841	WT
Solyc03g025940.3	F-box/LRR-repeat protein (AHRD V3.3 *** A0A1U8G7I8_CAPAN)	ORF3_TCONS_00107144	PSEDGPSGSSVAEIVDKSDGDVDKKD	0.00136719	0.00128932	0.00144615	0	0	0	7.15547e-06	WT
Solyc11g011130.3	THO complex subunit 4D (AHRD V3.3 *-* A0A2G2Y4P8_CAPAN)	ORF2_TCONS_00297621	TFRRTKNLPWQNGLFEDSLRAAGLSSVLESGTKLYVSNLDVGVTNEDIRVHLELVFSHYTLLCNRCL	0.000530551	0.00100067	0.00112239	0.0017504	0.00191059	0.00232712	0.0111588	rs2z36.1
Solyc04g005030.4	Phosphoglucosamine mutase family protein (AHRD V3.3 *** A0A2U1MUU8_ARTAN)	ORF27_TCONS_00122616	AVKEFTALDTSALTKFVGV	0.00187089	0.00176433	0.00197895	0	0	0	7.15547e-06	WT
Solyc09g075200.4	U2 small nuclear ribonucleoprotein B (AHRD V3.3 *** A0A2U1L5Q9_ARTAN)	ORF3_TCONS_00247227	MQALQGFKITADNPMLITYAKK	0.00161577	0.00152374	0.00170909	0	0	0	7.15547e-06	WT
Solyc06g150133.1		ORF22_TCONS_00171498	NLNVKEQVVAGIIYYITLVATDAGKKKIYETKILVKGWENFKEVQDFKLVGDATK	0.00193892	0.00121899	0.00136727	0	0	0.000708714	0.016886	WT
Solyc01g010760.3	Mitochondrial outer membrane protein porin (AHRD V3.3 *** A0A2K3KY08_TRIPR)	ORF7_TCONS_00021035	HLLDPLTTVKARVNSYGKASALIQHEWRPKSLFTISGEVDTRAIEKSAKIGLAVALKP	0	0.00057797	0	0.00134801	0.000735686	0.00134411	0.0275245	rs2z36.1
Solyc12g013500.2	hypothetical protein (AHRD V3.3 *-* AT3G13677.3)	ORF42_TCONS_00330430	SKAMGIMNSFINDIFEKLAQESSRLARYNKKPTITSREIQTAVRLVLPGELAKHAVSEGTKAVTKFTSS	0.00154552	0.00242915	0.00163478	0.00736521	0.00865763	0.00790884	0.000199412	rs2z36.1
Solyc06g007780.3	Nuclear transport factor 2 (NTF2) family protein with RNA binding (RRM-RBD-RNP motifs) domain-containing protein (AHRD V3.3 *** F4J8X6_ARATH)	ORF18_TCONS_00172757	SYQRTDNTGGYVVRTNRGGGMLNGTAKHMTPQGIAAPVM	0.00182292	0.00171909	0.00192821	0.00100237	0.0010941	0	0.0340946	WT
Solyc01g079820.3	Peroxiredoxin (AHRD V3.3 *** H6VUU5_9FABA)	ORF12_TCONS_00019176	LGLRSHRWSAYVVDGNVKVLNVEEAPSDFKVSGGDVILGQI	0.000866998	0.000817617	0.000917073	0.00190694	0.00208145	0.00190143	7.57097e-05	rs2z36.1
Solyc00g019950.1	NADH dehydrogenase subunit 9 (AHRD V3.3 *** A0A290WKX8_SOLLC)	ORF20_TCONS_00000880	PLSGYVEVRYDDPEKRVVSEPIEMTQEFRYFDFASPWEQRSDG	0.000826673	0.000779588	0.000874419	0.00181824	0.00198464	0.00271949	0.00838697	rs2z36.1
Solyc10g083930.2	Peptidyl-prolyl cis-trans isomerase (AHRD V3.3 *** A0A2G2VUK9_CAPBA)	ORF16_TCONS_00289972	DHYRPKTPVQINEVTLKHKT	0	0	0	0.00195461	0.00213349	0.00194896	4.90093e-06	rs2z36.1
Solyc11g066430.2	histone H2B	ORF3_TCONS_00306177	MKQVHPDIGISSKSMGIMNSFINDIFEKLAQESSRLARINKKPTITSREIQTAVRLVLPG	0.00414714	0.00391093	0.00313333	0.0110761	0.0120898	0.0103945	0.000211023	rs2z36.1
Solyc00g500358.1	ATP synthase subunit alpha (AHRD V3.3 *** A0A2H4NB27_SOLLC)	ORF27_TCONS_00001091	RDNGMHALIIYDDLSKQAVAYRQMSLLLRRPPGREAFPGDVFYLHSRLLER	0.000696998	0.0006573	0.00147451	0	0	0	0.0239182	WT
Solyc04g049180.3	rhomboid-like protein 19 (AHRD V3.3 *** A0A2I4FB13_9ROSI)	ORF2_TCONS_00124203	GYTLGGSTLPGSDPIEASRRRERGARALEERLAAELLASGKKGEESERGVNDNV	0.000658276	0.000620783	0.000696296	0.00144786	0.00158036	0.00144368	7.57097e-05	rs2z36.1
Solyc03g123900.3	alpha-1,2-Mannosidase (AHRD V3.3 *** A0A2G3D1E2_CAPCH)	ORF13_TCONS_00096815	KNYDASVFETTIRLLYKGCRWAS	0.00154552	0.00145749	0.00163478	0	0	0	7.15547e-06	WT
Solyc02g063070.3	tft4	ORF4_TCONS_00056173	TGTERKEAAENTLLAYKSAQDIALAELAPTHPIRHLMKPSQSWIHWVRNLTRTVH	0.000646308	0.000609496	0.000683636	0.00142154	0.00232744	0.00212614	0.00888958	rs2z36.1
Solyc06g076220.3	expansin18	ORF26_TCONS_00194982	FLHIAEYRAGIVPVVYRR	0.00197483	0.00186235	0.00208889	0	0	0	7.15547e-06	WT
Solyc05g055450.3	Protein BTR1 (AHRD V3.3 *** A0A2G2XV39_CAPAN)	ORF8_TCONS_00148359	SGARIQLSRNNEFFPGTMDRIVMVSGPIDDVLKAVDLVLNKLLDEVIY	0.000740561	0.000698381	0.00156667	0	0	0	0.0239182	WT
Solyc01g112280.3	partialaminoacylase-1	ORF12_TCONS_00033199	IKTYASYIQYQRDDASREEL	0.00177735	0.00167611	0.00188	0	0	0	7.15547e-06	WT
Solyc07g006650.4	Xylose isomerase (AHRD V3.3 *** A0A1U8H8G3_CAPAN)	ORF16_TCONS_00203377	LSFKWYNAEEEVLGEKMKVSCDHLF	0.00142188	0.00134089	0.001504	0	0	0	7.15547e-06	WT
Solyc11g072190.2	Elongation factor 1-beta (AHRD V3.3 *** A0A1U8EW17_CAPAN)	ORF1_TCONS_00298389	MAVTFSNLHTEAGLKSVNDHLSGKTYISGDQLTKDDIKVYGAILEQPSSDLYPNASKWYQAVSAKLASR	0.00154552	0.00145749	0.00163478	0.000566554	0.000618402	0.00112983	0.0143379	WT
Solyc05g007100.3	Single-stranded DNA-binding protein WHY1, chloroplastic (AHRD V3.3 *** WHY1_SOLTU)	ORF2_TCONS_00155371	ASRSNNTNPRSGAELEWNR	0	0	0	0.00205749	0.00224578	0.00205154	4.90093e-06	rs2z36.1
Solyc05g007830.3	expansin12	ORF1_TCONS_00151615	IFQHIAHYKAGIVPVAYRR	0.00187089	0.00176433	0.00197895	0	0	0	7.15547e-06	WT
Solyc07g007600.3	vacuolar-type H+-pyrophosphatase	ORF1_TCONS_00210827	DAHKAAVIGDTVGDPLKDTSGPSLNILIKLMAVESLVFAPFFATHGGLLFKLF	0	0	0	0.000737589	0.00080509	0.000735458	4.90093e-06	rs2z36.1
Solyc01g150144.1	Alpha/beta-Hydrolases superfamily protein (AHRD V3.3 *** A0A2U1MWY4_ARTAN)	ORF1_TCONS_00004740	MSALLLLRATHKLNRRK	0	0	0	0.00229954	0.00501997	0.0022929	0.0242502	rs2z36.1
Solyc10g081510.2	ethylene-responsive methionine synthase	ORF9_TCONS_00274563	RIPSTEEIADRVNKMLAVLDTNILWVNPDCGLKTRKYTEVKPALQNMVSAAKTIRTQLASAK	0.00172001	0.00108136	0.0012129	0	0.000688222	0.000628698	0.0376852	WT
Solyc01g068400.3	Tubulin-specific chaperone A (AHRD V3.3 *** A0A2G2XQI4_CAPBA)	ORF1_TCONS_00004762	LEGALEDLKGTLVELEETEEKQGPEFEEARNIIADVEKLFESSEV	0.00157986	0.00074494	0.000835556	0	0	0	0.0163631	WT
Solyc03g114500.4	Enolase (AHRD V3.3 *** A0A2G2WR88_CAPBA)	ORF10_TCONS_00091818	GWGVMVSHRSGETEDNFIADLSVGLASGQIKTGAPCRSERLAKYNQLLRIEEELGDVRYAGESFRSP	0.000530551	0.000500333	0.000561194	0	0	0	7.15547e-06	WT
Solyc12g009410.2	Pyruvate dehydrogenase E1 component subunit alpha (AHRD V3.3 *** A0A2G2YV76_CAPAN)	ORF4_TCONS_00323702	FADESPHPVRSQLLENVFADPKGFGIGPDGRYRCEDPKFTEGTAHV	0	0	0	0.000849831	0.000927604	0.000847376	4.90093e-06	rs2z36.1
Solyc01g104770.4	Actin-related protein (AHRD V3.3 *** A0A200RCC6_9MAGN)	ORF12_TCONS_00032440	VRDMKEKLAYVALDYEQELETARSSSAVEKSYELPDG	0.000960728	0.000906008	0.00101622	0.00211309	0.00230647	0.00210699	7.57097e-05	rs2z36.1
Solyc07g043500.1	Glycosyltransferase (AHRD V3.3 *** C5NN15_CATRO)	ORF10_TCONS_00198224	EEMDGVVKVIQLLIDEKKGTL	0	0	0	0.00186154	0.00203189	0.00185616	4.90093e-06	rs2z36.1
Solyc01g079880.3	Aluminum induced protein with YGL and LRDR motifs (AHRD V3.3 *** Q94BR2_ARATH)	ORF10_TCONS_00012446	TTVGGLRSYENPKNKITAVPATEEEIWGAKFMVSML	0.000987414	0.000931174	0.00104444	0	0	0	7.15547e-06	WT
Solyc12g044860.3	ethylene-responsive RNA helicase	ORF19_TCONS_00326802	DWVLSEFKAGKSPIMTATDVAARGLGRKL	0.00122576	0.00115594	0.00129655	0	0	0	7.15547e-06	WT
Solyc04g055170.3	annexin p35	ORF19_TCONS_00123815	MSSLKVPASVPDPYEDAEQLKKAFKGFTFFFFQIPFGWILYA	0.00169271	0.0015963	0.00179048	0	0.00101595	0.000928078	0.0338868	WT
Solyc06g073587.1	Cysteine proteinase inhibitor (AHRD V3.3 *-* A0A2G2ZD82_CAPAN)	ORF34_TCONS_00174379	KKVISFKLVGKDSAIIGGFTDVPFPNKREFQDLTRFAIQDYNKKEVIYNDLLIFYFFLLISYSNL	0.000546876	0.000515727	0.000578462	0.00120284	0.00131292	0.00119936	7.57097e-05	rs2z36.1
Solyc01g109940.3	26S proteasome regulatory subunit (AHRD V3.3 *** A8IR41_CHLRE)	ORF1_TCONS_00017197	YGPPGTGKTLLARAIASNIDANFLKVCVLEF	0.00114667	0.00108136	0.0012129	0	0	0	7.15547e-06	WT
Solyc11g012080.2	Mitochondrial pyruvate carrier (AHRD V3.3 *** A0A200RBJ0_9MAGN)	ORF1_TCONS_00292371	NWNLFSVNVAMAGTGIYQLSRKIRNDYFNEEQQPTLAKE	0.00182292	0.00171909	0.00192821	0.00100237	0	0	0.0118167	WT
Solyc00g500063.1	Ribulose bisphosphate carboxylase large chain (AHRD V3.3 *** A0A2G2Z7Q2_CAPAN)	ORF18_TCONS_00001482	PWGNAPGAVANRVALEACVKARNEGRDLAREGNEIIREACKWSPELAAACEVWKEIVFNFAAVDVLDK	0	0	0	0.000574886	0.000627497	0.000573225	4.90093e-06	rs2z36.1
Solyc07g065050.4	Cell division protein FtsZ (AHRD V3.3 *** A0A2G2WFK7_CAPBA)	ORF19_TCONS_00215759	MKDSGTAMLGVGVSSSKNRAEEAAEQATLAPLIGSSIQSATGVVYNITGGKDITLQEVNRVSQ	0.000564237	0.0005321	0.000596825	0	0	0	7.15547e-06	WT
Solyc12g008590.3	Profilin (AHRD V3.3 *** E0XJL2_GOSHI)	ORF8_TCONS_00314366	KYMVIQGEPGVVIRGKKGPGGITIKKTNQALLIGIYDEPMTPGQCNLVVERLGDYLVEQGY	0	0	0	0.000640856	0.000699504	0.000639005	4.90093e-06	rs2z36.1
Solyc07g062570.3	Ubiquitin-conjugating enzyme (AHRD V3.3 *** H6VUT0_9FABA)	ORF3_TCONS_00206785	MSAPNPDDPLSENIAKHWKSNEVEAVETAKEWTRLYASGA	0	0	0	0.000977306	0.00106674	0.00194896	0.0127181	rs2z36.1
Solyc11g070130.2	Profilin (AHRD V3.3 *** A0A2G2VQJ3_CAPBA)	ORF9_TCONS_00294184	KYMVIQGEAGAVIRGKKVLHIFRVPVVSLLRRLTRR	0	0	0	0.0010859	0.00118527	0.00108276	4.90093e-06	rs2z36.1
Solyc01g106980.2	Endo-1,4-beta-xylanase (AHRD V3.3 *** A0A1J3CP06_NOCCA)	ORF43_TCONS_00044995	AGLDTLASAKLPMWITELDVRPEQNQVN	0.00126953	0.00119722	0.00134286	0	0	0	7.15547e-06	WT
Solyc06g076970.3	Peptidyl-prolyl cis-trans isomerase (AHRD V3.3 *** A0A2G3CBN4_CAPCH)	ORF11_TCONS_00172619	SKFHRIIPSFMIQGGDFTLGDGRGGESIYGEKFADENFKIKHTGPGRIFSLC	0.000683595	0.000644659	0.000723077	0.00150355	0.00164115	0.00224881	0.00838697	rs2z36.1
Solyc04g055170.3		ORF9_TCONS_00129984	EIACTRSSDDLFKARQAYHARYKKSLEEDVAYHTSGDFRKVLRI	0.00161577	0.00076187	0.000854546	0	0	0	0.0163631	WT
Solyc07g006790.3	Acetyltransferase component of pyruvate dehydrogenase complex (AHRD V3.3 *** A0A1U8HER3_CAPAN)	ORF27_TCONS_00199354	LTVDTCVDKLIELRSKLNALQEASGGKKLSVNDLVIKAAALALRKVPQCNSSWTNDYIRQ	0	0	0	0.000651537	0.000711163	0.000649655	4.90093e-06	rs2z36.1
Solyc03g117040.3	XH/XS domain-containing protein (AHRD V3.3 *** A0A2U1NJY3_ARTAN)	ORF4_TCONS_00106095	KQKLDEEKKQNDVRNSALQMASVEQRKADENVCGRKK	0.000960728	0.000906008	0.00101622	0	0	0	7.15547e-06	WT
Solyc03g032160.3	Ubiquitin domain-containing protein DSK2b (AHRD V3.3 *** A0A2G2ZM95_CAPAN)	ORF1_TCONS_00086761	STLSGDTRNDAGSNPFAALLGAQGGLGRQQANNPPTAGSETTDNLPAPNTNPLPNPWASAGS	0.000573337	0.000540682	0.000606452	0.00126104	0.00137644	0.0012574	7.57097e-05	rs2z36.1
Solyc09g011670.4	Adenine nucleotide alpha hydrolases-like superfamily protein (AHRD V3.3 *** A0A2U1NYH2_ARTAN)	ORF2_TCONS_00253029	MCEAVEDLKLNSLVMGSRGLTTLQRYLL	0.00126953	0.00119722	0.00134286	0	0	0	7.15547e-06	WT
Solyc09g007130.3	3-methyl-2-oxobutanoate hydroxymethyltransferase (AHRD V3.3 *** A0A1U8EKI6_CAPAN)	ORF26_TCONS_00251137	VTNGSFPGSAHSPYKIGAADMDGFLNELQKLGFNDAASAAAAAAEKI	0.000756317	0.00071324	0.0008	0	0	0	7.15547e-06	WT
Solyc04g082140.3	pectinesterase	ORF16_TCONS_00122073	MKAILDGGRKLPFPDGILINGRGPNGVTFTVDQGKKNDESTY	0.000846355	0.000798149	0.000895238	0	0	0	7.15547e-06	WT
Solyc02g082000.3	40S ribosomal protein S15 (AHRD V3.3 *** A0A2G3D6Q0_CAPCH)	ORF6_TCONS_00052570	MAEVEADVATGQPRKRTFKKFSYRGVDLDSLLDMSTDELVKLYPARPRRSQFLFP	0.000646308	0.000609496	0.000683636	0.0021323	0.00155163	0.00141743	0.00876412	rs2z36.1
Solyc03g097110.4	binding partner of ACD11 1 (AHRD V3.3 *** A0A1U8G5Z0_CAPAN)	ORF1_TCONS_00105163	KAAGEVGQKTKEKMAEEQQAKNSAEGYVPIHALSESPKASKTEEPTKPSSPKGLIL	0.000634766	0.000598612	0.000671429	0	0	0	7.15547e-06	WT
Solyc10g081510.2		ORF13_TCONS_00275268	GFDLVRGTQTLELIKSSFPSGKYLFAGVVDGRNIWANDLAASLALLQTLEGVVGKGNAFSYLIT	0	0	0	0.000610816	0.000666715	0.000609051	4.90093e-06	rs2z36.1
Solyc05g056490.4	3'(2'),5'-bisphosphate nucleotidase (AHRD V3.3 *** A0A2G2VD05_CAPBA)	ORF95_TCONS_00162714	MCFLQKVQKALLQADVQSKSDKSPVTVADYGILI	0	0	0	0.00114977	0.00125499	0.00114645	4.90093e-06	rs2z36.1
Solyc10g005560.3	Ubiquitin family protein (AHRD V3.3 *** A0A1Y1IF26_KLENI)	ORF4_TCONS_00278738	LRLRGGTMIKVKTLTGKEIEIDIEPTDTIDRIKERVEEKEGIPPVQQS	0	0	0	0.000814422	0.000888954	0.000812069	4.90093e-06	rs2z36.1
Solyc11g011220.2	transmembrane protein (Protein of unknown function DUF2359%2C transmembrane) (AHRD V3.3 *** AT1G23170.2)	ORF12_TCONS_00296595	KAVGEGVPDLSKEATELSIWCLTQNPDCYKLWVRNQSS	0	0	0	0.00102874	0.00112289	0.00102577	4.90093e-06	rs2z36.1
Solyc01g103710.4	NifU-like protein 2, chloroplastic (AHRD V3.3 *** A0A1U8DVJ9_CAPAN)	ORF2_TCONS_00006549	IEEPIVKVRITGPAAGVMTVRVAVTQKLREKIPSIAAVQLLQ	0.000846355	0.000798149	0.000895238	0	0	0	7.15547e-06	WT
Solyc05g050890.3	Peroxidase (AHRD V3.3 *-* A0A0V0HJQ8_SOLCH)	ORF15_TCONS_00165485	LSSGGSTDSIVNTYSSNSATFFTDFANAMVKMGNLSPLTGSNGQIRKNCRKIN	0.000670697	0.000632496	0.000709434	0	0	0	7.15547e-06	WT
Solyc10g006290.3	constitutive plastid-lipid associated protein	ORF1_TCONS_00277360	KAPAALGPYSQAIKANNFVFVSGCLGLIPETGKFVSESVEDQTEQVS	0	0	0	0.00083175	0.000907867	0.000829347	4.90093e-06	rs2z36.1
Solyc06g071140.3	proline-rich family protein (AHRD V3.3 *-* AT5G62640.1)	ORF43_TCONS_00186450	SVRVRRESALPKPKPKSSTAVTINQPAVTPPVVKHESTSTPAPKPQSIDDSYTAFLEDMKALGALEG	0	0	0	0.000583466	0.000636862	0.00058178	4.90093e-06	rs2z36.1
Solyc05g052070.3	small GTP-binding protein C	ORF1_TCONS_00147931	KTIKLQIWDTAGQERFRTITSSYYRGAHGIIVCLPDSSIKQSIG	0.000807884	0.00076187	0.000854546	0.00177692	0.00193954	0.00177179	7.57097e-05	rs2z36.1
Solyc01g101240.4	aspartic protease precursor	ORF134_TCONS_00036383	MGESAIDCNRISSMPDITFTIKDTAFVLTPEQVSLHAFLVRVLTLITRVH	0.000710938	0.000670446	0.000752	0	0	0	7.15547e-06	WT
Solyc02g086900.4	HD domain-containing metal-dependent phosphohydrolase family protein (AHRD V3.3 *** A0A2U1PYT8_ARTAN)	ORF132_TCONS_00072371	MVFFSSLYIPCYSFCFNKALELFLQDLGLYKAQTRLPFNAFGTMAMAREVRYLYF	0.000646308	0.000609496	0.000683636	0	0	0	7.15547e-06	WT
Solyc11g039830.2	Glycine--tRNA ligase (AHRD V3.3 *** A0A2G2X9C7_CAPBA)	ORF30_TCONS_00302392	MEMKADLESKGEVEFHVCTLGKNVSIKKNMVSISKEIKKEHQRVFTPSVIEPSFGIGRIIYCLY	0.000555421	0.000523786	0.0005875	0	0	0	7.15547e-06	WT
Solyc03g118020.3	Nuclease domain-containing protein 1-like (AHRD V3.3 *** A0A2K3NZ95_TRIPR)	ORF17_TCONS_00114184	MASTGWLKGRVKAVPSGDSLVIMGSSKAEIPPEKSITLGSLMAPRLV	0.000756317	0.00071324	0.0008	0	0	0	7.15547e-06	WT
Solyc08g016670.3	calcyclin-binding protein-like (AHRD V3.3 *** A0A2I4DRI6_9ROSI)	ORF5_TCONS_00224421	MAANDLALDLEELQQLHTIAKRPRVLSLIYTEIRNLEKILLNL	0	0	0	0.000909122	0.00099232	0.000906495	4.90093e-06	rs2z36.1
Solyc04g064510.3	RAB GTPase (AHRD V3.3 *** A0A2U1PC99_ARTAN)	ORF19_TCONS_00120923	EGIDFAREYGCLFIECSAKTRVNVEQCFEELVLKILDTPSLLAEGSAGVRKNIFRQKPPESDASTSGCC	0	0	0	0.000566554	0.000618402	0.000564917	4.90093e-06	rs2z36.1
Solyc06g036520.1	transmembrane protein (AHRD V3.3 *-* AT1G80200.1)	ORF12_TCONS_00179107	GAVANCLITSRTVPSWDNLLNIYNLTNVKEASAVTDLQRLEVWP	0.000807884	0.00076187	0.000854546	0	0	0	7.15547e-06	WT
Solyc08g066100.3	ATP-dependent 6-phosphofructokinase (AHRD V3.3 *** A0A2G2YWK4_CAPAN)	ORF41_TCONS_00244150	MFCYQIIDKSFGFDTAVEEAQRAINAAHVEAQSAENGIGVVKLMGRYSGNMLLQSYYAWQID	0	0	0	0.00063052	0.000688222	0.000628698	4.90093e-06	rs2z36.1
Solyc03g045090.3	dihydroflavonol 4-reductase/flavanone protein (AHRD V3.3 *** AT3G02420.1)	ORF19_TCONS_00089515	MGGGEEDQQKLKNTAAAAYDYENDPRWADYWSNILIPPHMASRSDVVDHFKRKFYQRYIGFWKRLGFG	0.000522749	0.000492975	0.000552941	0	0	0	7.15547e-06	WT
Solyc07g005960.3	Carboxypeptidase (AHRD V3.3 *** A0A1U8F7V7_CAPAN)	ORF1_TCONS_00206003	GWKDSPNTVLDVYRELIKSGLRIWVFRCCDPRYINPLQHKCSKIANCCSLARLV	0.000658276	0.000620783	0.000696296	0	0	0	7.15547e-06	WT
Solyc11g011910.2	Transmembrane 9 superfamily member (AHRD V3.3 *** A0A2G2Y517_CAPAN)	ORF7_TCONS_00307505	MARKSRMGCGNYAVVLVLLFFGAMKVRSDSSDHKYKSGEEVPLYANKVGPFHNP	0.000658276	0.000620783	0.000696296	0	0	0	7.15547e-06	WT
-		ORF9_TCONS_00129472	FQQAQQLFQRDAQTITPEALENVKAALASSEIEHKAEAKKKAVPRKAAGHSWEDPTLAEWPEILSPYSL	0.000515173	0.00048583	0.000544928	0	0	0	7.15547e-06	WT
Solyc02g081960.3	SWAP (Suppressor-of-White-APricot)/surp domain-containing protein (AHRD V3.3 *** F4HW92_ARATH)	ORF16_TCONS_00052094	SLKEKISGEIQLPANKQKLSGKAGFLKDNLSLAYYNVASGETLGLSLRERGGRKR	0	0	0	0.000710768	0.000775814	0.000708714	4.90093e-06	rs2z36.1
Solyc10g081060.2	Syntaxin (AHRD V3.3 *** A0A2G3BHB1_CAPCH)	ORF10_TCONS_00280741	MKRRHDMLDNMITKANQMASTLNMNNLANRDSLLGPETKRPDVISRATGLDNQDLVGFQRQVIKGMSLIH	0.000507813	0.00047889	0.000537143	0	0	0	7.15547e-06	WT
Solyc06g069090.3	40S ribosomal protein S7 (AHRD V3.3 *-* A0A2G3D0S9_CAPCH)	ORF1_TCONS_00172503	DVSGNRKAVVIHVPYRLRKAFRKVHVRLVRELEKKFSGKVAINLFL	0.000772759	0.000728745	0.000817391	0	0	0	7.15547e-06	WT
Solyc01g103940.3	Protein kinase (AHRD V3.3 *** O65765_CRAPL)	ORF4_TCONS_00020910	MEKYELVKDIGSGNFGVARLMRNKETKELVAMKYIERGHKVCIITVFHHQSNILESF	0	0	0	0.000685829	0.000748592	0.000683847	4.90093e-06	rs2z36.1
Solyc01g104590.3	ribosomal protein L3	ORF1_TCONS_00018637	RQSLLNQTSRVALEEIKLKFIDTSSKFGHGRFQTTQEKQKFYGRLKA	0	0	0	0.00083175	0.000907867	0.000829347	4.90093e-06	rs2z36.1
Solyc01g109410.4	Dolichyl-diphosphooligosaccharide--protein glycosyltransferase 48 kDa subunit (AHRD V3.3 *** A0A2G2WA56_CAPBA)	ORF1_TCONS_00014248	KLGVTSLSLAKQIPVRPFRHNEYERFITAAFPYYGASFSMMGGFFLFSLVYLYHK	0	0	0	0.000710768	0.000775814	0.000708714	4.90093e-06	rs2z36.1
Solyc10g047950.2	Inorganic pyrophosphatase (AHRD V3.3 *** A0A2G3BV07_CAPCH)	ORF10_TCONS_00272583	MTAIMDWFRDYKIPDGKPANKFGLGNKPANKDYALKVIMETNESWAKLVKRSIPAGDLSLI	0	0	0	0.000640856	0.000699504	0.000639005	4.90093e-06	rs2z36.1
Solyc02g091580.4	Oligopeptidase A (AHRD V3.3 *** A0A2U1NZK4_ARTAN)	ORF30_TCONS_00081430	MGQSKPIYNAFKAIRESPEWDSLSDARKRIVESQIKEAVLSGIALEDDQREQFNKIEQVCSGFLLNT	0	0	0	0.000583466	0.000636862	0.00058178	4.90093e-06	rs2z36.1
Solyc05g048760.3	phosphomannomutase	ORF1_TCONS_00155451	FMQELRKVVTVGVVGGSDLVKISEQLGNTVTKDYDYVFSENGLVAHKDGKLIGKQVILMTRI	0	0	0	0.00063052	0.000688222	0.000628698	4.90093e-06	rs2z36.1
Solyc10g085480.2	60S ribosomal protein L24 (AHRD V3.3 *** A0A2G2VU23_CAPBA)	ORF4_TCONS_00276282	MVLKTELCRFSGAKIYPGRGIRFIRSDSQVFLFVNSKCKHYFHNKLKPSKLTWTAMYRKQHKKDQEDKG	0	0	0	0.000566554	0.000618402	0.000564917	4.90093e-06	rs2z36.1
Solyc01g109930.4	Inositol-1-monophosphatase (AHRD V3.3 *** B6SMK8_MAIZE)	ORF9_TCONS_00018791	PSNQAQIVDFGVEDSELGKFAAVGNKIADAAGEVIRKYFRKSFDILDKEDLSESGNNC	0.000612878	0.00057797	0.000648276	0	0	0	7.15547e-06	WT
Solyc01g094930.3	CAAX prenyl protease 1 (Peptidase family M48) (AHRD V3.3 *** A0A166XK07_9PEZI)	ORF16_TCONS_00011788	SFGLNLVSRAFEFQADAFAKKLGYAAPLRAGLVKLQVNFLYFFWNISALIFRNSFHLSFSLNII	0	0	0	0.000610816	0.000666715	0.000609051	4.90093e-06	rs2z36.1
Solyc01g104560.3	protein-protein interaction regulator family protein (AHRD V3.3 *** AT1G15200.1)	ORF31_TCONS_00020525	IPPPEPVPRVLPKNEDPKLVGRNKRMLGQLLGTLEKFRKEDMQLSGTEAYMRRSDSLKRVSTPI	0.000555421	0.000523786	0.0005875	0	0	0	7.15547e-06	WT
Solyc11g012410.2	myo-inositol monophosphatase 3	ORF10_TCONS_00309821	QSELVKALLATEAGTNRDKLVVDATTGRINSLLFKVTQHLPKHPSFQLKICSDNFKKKNWFDLYITG	0	0	0	0.000583466	0.000636862	0.00058178	4.90093e-06	rs2z36.1
Solyc07g064930.3	GrpE protein homolog (AHRD V3.3 *** A0A2G3C2M4_CAPCH)	ORF2_TCONS_00203248	FAIQNFVKALLDVSDNLGRASSVVKESFSKIDVSKDTTGAVPLLKTLLEGVEMTDKQLAEVHSYPVNI	0.000522749	0.000492975	0.000552941	0	0	0	7.15547e-06	WT
Solyc01g098780.3	Signal peptidase complex subunit 3 (AHRD V3.3 *** A0A2G2XZA0_CAPAN)	ORF3_TCONS_00022008	AKFLIHTTNKYRFVDQGSNLRGKAFNLTLHWHVMPKTGKMSANKLVMTGYRLPETYR	0.00062363	0.00058811	0.000659649	0	0	0	7.15547e-06	WT
Solyc11g062130.2	ADP/ATP translocator	ORF10_TCONS_00301022	GLVDVYRKTLKSDGIAGLYRGFNISCVGIIVYRGLYFGMYDSLKPVLLTGNLQVSFLC	0.000612878	0.00057797	0.000648276	0	0	0	7.15547e-06	WT
Solyc07g042620.4	PREFOLDIN 1 (AHRD V3.3 *** F4IL65_ARATH)	ORF3_TCONS_00198191	MADEANRTAFIEIQGRMIETTGKLKQVQTQIRNKETEKKRAYLTLEELKQLSDDTNTYKAIGRT	0	0	0	0.000610816	0.000666715	0.000609051	4.90093e-06	rs2z36.1
Solyc01g009390.4	mRNA-decapping enzyme-like protein (AHRD V3.3 *** A0A2G2XQ62_CAPBA)	ORF29_TCONS_00013716	MSQNGKLMPNLDQNSTKLLNLTVLQRIDPFVEEILITAAHVTLYEFNIDNSQWECSTSVSVHCYEPQKYR	0.000507813	0.00047889	0.000537143	0	0	0	7.15547e-06	WT
Solyc12g043110.2	LETSW12	pep_TCONS_00326718_214_2553	PKSARMSVVGFDFGNESGVVAVARQRGIDVVLNDESKRETPAIVCFGEKQRFLGTAGAASSMMNPKNTISQIKRLIGRQFSDPELQRDLKALPFLVTEGPDGYPLIHARYLGEMRTFTPTQVVGMVFSDLKTIAEKNLNAAVVDCCIGIPVYFTDLQRRAVMDAATIAGLHPLHLIHETTATALAYGIYKTDLPENDQLNVAFVDVGHASLQVCIAGFKKGQLKILAHSFDRNLGGRDFDEALFQHFAAKFKEEYKIDVLQNAKACIRLRAACEKLKKVLSANPEAPLNIECLMDEKDVRGFIKRDEFEQISIPILERVKKPLEKALAEAGLTTENIHAVEVVGSSSRVPAIMRILTEFFGKEPRRTMNASECVAKGAALQCAILSPTFKVREFKVNES…	0.000136719	0.000128932	0.000192821	0.000100237	0	0	0.0376045	WT
