## Supplemental Table 8 for "Splicing regulation by RS2Z36 controls ovary patterning and fruit growth in tomato"

### Sheet: Sheet1
DAP isoforms		DAP annotated
Solyc ID	MapMan category	Solyc ID	MapMan category
solyc04g009030	PS.calvin cycle.GAP	solyc06g069730	PS.lightreaction.photosystem II.LHC-II
solyc09g011080	PS.calvin cycle.rubisco interacting	solyc06g060340	PS.lightreaction.photosystem II.PSII polypeptide subunits
solyc11g062130	major CHO metabolism.synthesis.starch.transporter	solyc10g083570	PS.calvin cycle.aldolase
solyc02g091490	major CHO metabolism.degradation.sucrose.fructokinase	solyc10g086580	PS.calvin cycle.rubisco interacting
solyc01g109930	minor CHO metabolism.myo-inositol.inositol phosphatase	solyc01g109930	minor CHO metabolism.myo-inositol.inositol phosphatase
solyc11g012410	minor CHO metabolism.myo-inositol.inositol phosphatase	solyc11g012410	minor CHO metabolism.myo-inositol.inositol phosphatase
solyc07g006650	minor CHO metabolism.others.Xylose isomerase	solyc07g017900	minor CHO metabolism.others
solyc03g114500	glycolysis.cytosolic branch.enolase	solyc07g006650	minor CHO metabolism.others.Xylose isomerase
solyc04g005030	glycolysis.plastid branch.phosphoglucomutase (PGM)	solyc12g014380	glycolysis.plastid branch.glucose-6-phosphate isomerase
solyc08g066100	glycolysis.plastid branch.phosphofructokinase (PFK)	solyc12g014380	glycolysis.unclear/dually targeted.glucose-6-phosphate isomerase
solyc12g009410	TCA / org. transformation.TCA.pyruvate DH.E1	solyc08g079070	OPP.non-reductive PP.transaldolase
solyc07g006790	TCA / org. transformation.TCA.pyruvate DH.E2	solyc01g097460	OPP.non-reductive PP.ribose 5-phosphate isomerase
solyc03g115990	TCA / org. transformation.TCA.malate DH	solyc12g009400	TCA / org. transformation.TCA.pyruvate DH.E1
solyc00g019950	mitochondrial electron transport / ATP synthesis.NADH-DH.localisation not clear	solyc05g009530	TCA / org. transformation.TCA.pyruvate DH.E2
solyc06g067920	mitochondrial electron transport / ATP synthesis.cytochrome c	solyc01g005560	TCA / org. transformation.TCA.IDH
solyc01g111760	mitochondrial electron transport / ATP synthesis.F1-ATPase	solyc08g013860	TCA / org. transformation.other organic acid transformaitons.malic
solyc05g048760	cell wall.precursor synthesis.phosphomannomutase	solyc01g109620	mitochondrial electron transport / ATP synthesis.NADH-DH.localisation not clear
solyc01g106980	cell wall.degradation.mannan-xylose-arabinose-fucose	solyc02g093900	mitochondrial electron transport / ATP synthesis.cytochrome c
solyc06g076220	cell wall.modification	solyc06g067940	mitochondrial electron transport / ATP synthesis.cytochrome c oxidase
solyc05g007830	cell wall.modification	solyc11g066720	cell wall.precursor synthesis.AXS
solyc10g081510	amino acid metabolism.synthesis.aspartate family.methionine	solyc02g067080	cell wall.precursor synthesis.UGD
solyc01g079880	hormone metabolism.auxin.induced-regulated-responsive-activated	solyc05g012070	cell wall.cell wall proteins.RGP
solyc09g007130	Co-factor and vitamine metabolism.pantothenate.3-methyl-2-oxobutanoate hydroxymethyltransferase (KPHMT,PANB)	solyc04g015560	cell wall.degradation.cellulases and beta -1,4-glucanases
solyc12g043110	stress.abiotic.heat	solyc09g075360	cell wall.degradation.cellulases and beta -1,4-glucanases
solyc09g011670	stress.abiotic.cold	solyc01g106980	cell wall.degradation.mannan-xylose-arabinose-fucose
solyc01g079820	redox.peroxiredoxin	solyc10g047030	cell wall.degradation.mannan-xylose-arabinose-fucose
solyc05g056490	nucleotide metabolism.degradation	solyc02g088100	cell wall.modification
solyc10g047950	nucleotide metabolism.phosphotransfer and pyrophosphatases.misc	solyc06g005560	cell wall.modification
solyc07g043500	misc.UDP glucosyl and glucoronyl transferases	solyc01g008330	lipid metabolism.FA synthesis and FA elongation.Acetyl CoA Carboxylation.heteromeric Complex.Biotin Carboxylase
solyc01g106980	misc.beta 1,3 glucan hydrolases	solyc01g067730	lipid metabolism.FA synthesis and FA elongation.ACP protein
solyc04g082140	misc.oxidases - copper, flavone etc.	solyc11g007960	lipid metabolism.FA synthesis and FA elongation.acyl-CoA binding protein
solyc01g112280	misc.nitrilases, *nitrile lyases, berberine bridge enzymes, reticuline oxidases, troponine reductases	solyc04g078920	lipid metabolism.'exotics' (steroids, squalene etc)
solyc05g050890	misc.peroxidases	solyc07g065120	lipid metabolism.lipid degradation.lysophospholipases.glycerophosphodiester phosphodiesterase
solyc02g081960	RNA.processing	solyc03g112070	amino acid metabolism.synthesis.serine-glycine-cysteine group.serine.phosphoglycerate dehydrogenase
solyc01g009390	RNA.processing	solyc03g123830	amino acid metabolism.synthesis.serine-glycine-cysteine group.serine.phosphoglycerate dehydrogenase
solyc09g075200	RNA.processing.splicing	solyc02g078990	amino acid metabolism.degradation.serine-glycine-cysteine group.cysteine
solyc12g044860	RNA.processing.RNA helicase	solyc09g092430	metal handling
solyc10g006290	RNA.processing.ribonucleases	solyc11g007200	metal handling.binding, chelation and storage
solyc03g117040	RNA.regulation of transcription.putative transcription regulator	solyc08g081570	secondary metabolism.isoprenoids.non-mevalonate pathway.MCS
solyc05g007100	RNA.regulation of transcription.putative transcription regulator	solyc07g045350	secondary metabolism.isoprenoids.mevalonate pathway.acetyl-CoA C-acyltransferase
solyc03g118020	RNA.regulation of transcription.Zn-finger(CCHC)	solyc03g005230	secondary metabolism.isoprenoids.tocopherol biosynthesis.MPBQ/MSBQ methyltransferase
solyc05g007100	RNA.regulation of transcription.plant TF (pbf2)	solyc06g084260	secondary metabolism.flavonoids.chalcones
solyc11g011130	RNA.RNA binding	solyc01g008550	secondary metabolism.flavonoids.dihydroflavonols
solyc05g055450	RNA.RNA binding	solyc07g021540	hormone metabolism.abscisic acid.induced-regulated-responsive-activated
solyc03g097110	RNA.RNA binding	solyc01g079880	hormone metabolism.auxin.induced-regulated-responsive-activated
solyc11g066430	DNA.synthesis/chromatin structure.histone	solyc06g081980	Co-factor and vitamine metabolism
solyc11g039830	protein.aa activation.glycine-tRNA ligase	solyc12g096590	Co-factor and vitamine metabolism
solyc06g069090	protein.synthesis.ribosomal protein.eukaryotic.40S subunit.S7	solyc12g096590	Co-factor and vitamine metabolism.riboflavin.riboflavin synthase
solyc02g082000	protein.synthesis.ribosomal protein.eukaryotic.40S subunit.S15	solyc09g007130	Co-factor and vitamine metabolism.pantothenate.3-methyl-2-oxobutanoate hydroxymethyltransferase (KPHMT,PANB)
solyc01g104590	protein.synthesis.ribosomal protein.eukaryotic.60S subunit.L3	solyc10g006900	tetrapyrrole synthesis.protochlorophyllide reductase
solyc10g085480	protein.synthesis.ribosomal protein.eukaryotic.60S subunit.L24	solyc01g006320	stress.biotic
solyc11g072190	protein.synthesis.elongation	solyc12g043120	stress.abiotic.heat
solyc06g007780	protein.targeting.nucleus	solyc07g008710	stress.abiotic.unspecified
solyc01g098780	protein.targeting.secretory pathway.unspecified	solyc06g005940	redox.thioredoxin
solyc01g103940	protein.postranslational modification	solyc01g079820	redox.peroxiredoxin
solyc12g010020	protein.degradation	solyc10g083440	misc.UDP glucosyl and glucoronyl transferases
solyc01g094930	protein.degradation	solyc01g106980	misc.beta 1,3 glucan hydrolases
solyc02g091580	protein.degradation	solyc04g082140	misc.oxidases - copper, flavone etc.
solyc01g101240	protein.degradation.aspartate protease	solyc01g112280	misc.nitrilases, *nitrile lyases, berberine bridge enzymes, reticuline oxidases, troponine reductases
solyc07g005960	protein.degradation.serine protease	solyc12g006460	misc.cytochrome P450
solyc04g049180	protein.degradation.serine protease	solyc05g050890	misc.peroxidases
solyc03g032160	protein.degradation.ubiquitin.ubiquitin	solyc09g072700	misc.peroxidases
solyc10g005560	protein.degradation.ubiquitin.ubiquitin	solyc09g083020	misc.myrosinases-lectin-jacalin
solyc07g062570	protein.degradation.ubiquitin.E2	solyc03g025410	misc.short chain dehydrogenase/reductase (SDR)
solyc03g025940	protein.degradation.ubiquitin.E3.SCF.FBOX	solyc12g017460	misc.GDSL-motif lipase
solyc01g109940	protein.degradation.ubiquitin.proteasom	solyc02g081960	RNA.processing
solyc07g064930	protein.folding	solyc01g009390	RNA.processing
solyc01g068400	protein.folding	solyc01g005820	RNA.processing.splicing
solyc01g109410	protein.glycosylation	solyc10g006290	RNA.processing.ribonucleases
solyc03g123900	protein.glycosylation.mannosyl-oligosaccharide alpha-1,2-mannosidase	solyc11g040370	RNA.transcription
solyc01g103710	protein.assembly and cofactor ligation	solyc03g118710	RNA.regulation of transcription.C2H2 zinc finger family
solyc06g069080	signalling.calcium	solyc04g072670	RNA.regulation of transcription.putative transcription regulator
solyc05g052070	signalling.G-proteins	solyc03g117040	RNA.regulation of transcription.putative transcription regulator
solyc04g064510	signalling.G-proteins	solyc12g094710	RNA.regulation of transcription.putative transcription regulator
solyc02g063070	signalling.14-3-3 proteins	solyc02g077740	RNA.regulation of transcription.unclassified
solyc04g011500	cell.organisation	solyc01g109660	RNA.RNA binding
solyc01g104770	cell.organisation	solyc11g011130	RNA.RNA binding
solyc12g008590	cell.organisation	solyc02g066930	RNA.RNA binding
solyc04g055170	cell.organisation	solyc04g010000	RNA.RNA binding
solyc11g070130	cell.organisation	solyc10g086400	RNA.RNA binding
solyc07g065050	cell.division	solyc05g055450	RNA.RNA binding
solyc06g076970	cell.cycle.peptidylprolyl isomerase	solyc04g007890	DNA.synthesis/chromatin structure
solyc10g083930	cell.cycle.peptidylprolyl isomerase	solyc12g008940	DNA.synthesis/chromatin structure
solyc10g081060	cell.vesicle transport	solyc03g032070	DNA.synthesis/chromatin structure
solyc01g010760	transport.sugars	solyc06g074780	DNA.synthesis/chromatin structure.histone
solyc07g007600	transport.amino acids	solyc04g011390	DNA.synthesis/chromatin structure.histone
solyc06g071140	not assigned.unknown	solyc03g005220	DNA.synthesis/chromatin structure.histone
solyc12g013500	not assigned.unknown	solyc11g066160	DNA.synthesis/chromatin structure.histone
solyc11g011220	not assigned.unknown	solyc06g074790	DNA.synthesis/chromatin structure.histone
solyc11g011910	not assigned.unknown	solyc11g007920	DNA.synthesis/chromatin structure.histone
solyc06g036520	not assigned.unknown	solyc05g055440	DNA.synthesis/chromatin structure.histone
solyc02g086900	not assigned.unknown	solyc02g077740	DNA.unspecified
solyc01g104560	not assigned.unknown	solyc03g032070	DNA.unspecified
solyc03g045090	not assigned.unknown	solyc03g118170	protein.aa activation.glycine-tRNA ligase
solyc11g012080	not assigned.unknown	solyc03g119360	protein.synthesis.ribosomal protein.eukaryotic.40S subunit.S7
solyc08g016670	not assigned.unknown	solyc06g073370	protein.synthesis.ribosomal protein.eukaryotic.40S subunit.S18
solyc07g042620	not assigned.unknown	solyc02g069850	protein.synthesis.ribosomal protein.eukaryotic.40S subunit.S25
		solyc10g052660	protein.synthesis.ribosomal protein.eukaryotic.40S subunit.S25
		solyc01g104590	protein.synthesis.ribosomal protein.eukaryotic.60S subunit.L3
		solyc06g007670	protein.synthesis.ribosomal protein.eukaryotic.60S subunit.L5
		solyc06g082870	protein.synthesis.ribosomal protein.eukaryotic.60S subunit.L5
		solyc09g066430	protein.synthesis.ribosomal protein.eukaryotic.60S subunit.L14
		solyc02g064670	protein.synthesis.ribosomal protein.eukaryotic.60S subunit.L26
		solyc06g036050	protein.synthesis.ribosomal protein.eukaryotic.60S subunit.L36
		solyc05g054580	protein.synthesis.ribosomal protein.eukaryotic.60S subunit.P0
		solyc03g112360	protein.synthesis.ribosomal protein.eukaryotic.60S subunit.L27A
		solyc12g008630	protein.targeting.mitochondria
		solyc09g092530	protein.targeting.chloroplast
		solyc12g096520	protein.postranslational modification
		solyc02g071180	protein.postranslational modification
		solyc12g055720	protein.postranslational modification.kinase.receptor like cytoplasmatic kinase VII
		solyc09g010930	protein.degradation
		solyc10g084320	protein.degradation.subtilases
		solyc08g079850	protein.degradation.subtilases
		solyc02g032940	protein.degradation.aspartate protease
		solyc07g005960	protein.degradation.serine protease
		solyc04g049180	protein.degradation.serine protease
		solyc01g108600	protein.degradation.metalloprotease
		solyc06g074980	protein.degradation.AAA type
		solyc10g005560	protein.degradation.ubiquitin.ubiquitin
		solyc07g062570	protein.degradation.ubiquitin.E2
		solyc05g056160	protein.degradation.ubiquitin.proteasom
		solyc05g013820	protein.degradation.ubiquitin.proteasom
		solyc06g074980	protein.degradation.ubiquitin.proteasom
		solyc07g016200	protein.degradation.ubiquitin.proteasom
		solyc07g064930	protein.folding
		solyc02g086910	protein.folding
		solyc03g120850	protein.folding
		solyc06g063260	protein.glycosylation.mannosyl-oligosaccharide alpha-1,2-mannosidase
		solyc01g103710	protein.assembly and cofactor ligation
		solyc09g015840	signalling.receptor kinases.Catharanthus roseus-like RLK1
		solyc03g118040	signalling.calcium
		solyc05g052070	signalling.G-proteins
		solyc01g103370	signalling.G-proteins
		solyc05g053940	signalling.G-proteins
		solyc11g010470	signalling.14-3-3 proteins
		solyc02g063070	signalling.14-3-3 proteins
		solyc12g008590	cell.organisation
		solyc11g070130	cell.organisation
		solyc05g017980	cell.organisation
		solyc06g074980	cell.division
		solyc11g013260	cell.division
		solyc01g111170	cell.cycle.peptidylprolyl isomerase
		solyc10g083930	cell.cycle.peptidylprolyl isomerase
		solyc07g065030	cell.vesicle transport
		solyc10g081060	cell.vesicle transport
		solyc02g062350	cell.cell death.plants
		solyc02g077880	development.unspecified
		solyc06g071100	transport.p- and v-ATPases
		solyc03g058920	transport.sugars
		solyc01g010760	transport.sugars
		solyc07g007600	transport.amino acids
		solyc03g117480	transport.amino acids
		solyc10g008980	transport.metabolite transporters at the envelope membrane
		solyc12g056660	transport.metabolite transporters at the mitochondrial membrane
		solyc11g069430	transport.Major Intrinsic Proteins.PIP
		solyc09g084450	not assigned.unknown
		solyc09g005930	not assigned.unknown
		solyc06g071140	not assigned.unknown
		solyc01g111140	not assigned.unknown
		solyc11g011910	not assigned.unknown
		solyc06g036520	not assigned.unknown
		solyc07g044840	not assigned.unknown
		solyc05g052260	not assigned.unknown
		solyc01g104560	not assigned.unknown
		solyc03g093360	not assigned.unknown
		solyc08g083070	not assigned.unknown
		solyc03g045090	not assigned.unknown
		solyc11g012080	not assigned.unknown
		solyc02g090090	not assigned.unknown
		solyc07g042620	not assigned.unknown
